# Chemotherapy-treated breast cancer cells activate the Wnt signaling pathway to enter a diapause-DTP state

**DOI:** 10.1101/2024.03.08.584051

**Authors:** Youssef El Laithy, Willy Antoni Abreu De Oliveira, Anirudh Pabba, Alessandra Qualizza, François Richard, Paraskevi Athanasouli, Carla Rios Luci, Wout De Wispelaere, Larissa Mourao, Siân Hamer, Stijn Moens, Anchel De Jaime-Soguero, Maria Francesca Baietti, Stefan J Hutten, Jos Jonkers, Stephen-John Sammut, Stefaan Soenen, Colinda LGJ Scheele, Alejandra Bruna, Christine Desmedt, Daniela Annibali, Frederic Lluis

## Abstract

The efficacy of chemotherapy is often hindered by the enrichment of a population of cancer cells that enter a drug-tolerant persister (DTP) state, mimicking embryonic diapause, yet the underlying mechanisms of this transition remain poorly understood. This study demonstrates that both parental and chemotherapy-induced Wnt-active (Wnt^High^) cells in Triple-negative breast cancer exhibit transcriptional and functional properties characteristic of DTP cells, including a diapause transcriptional signature, reduced MYC expression, reversible restricted proliferation, and pronounced chemoresistance. Our findings reveal that the *de novo* activation of the Wnt signaling pathway, triggered by the transcriptional upregulation of components essential for canonical Wnt ligand-secretion and -activation, is critical for enriching the diapause-DTP (DTP**^Diap^**) population across various chemotherapy regimens. The diapause-DTP/Wnt^High^ population can be selectively ablated by concomitant, rather than sequential, pharmacological inhibition of Wnt ligand-secretion alongside chemotherapy, highlighting new vulnerabilities in DTP**^Diap^** cell-emergence and potentially yielding a therapeutic opportunity against DTPs. This study shows that activation of Wnt signaling pathway is sufficient and necessary for the induction of a DTP**^Diap^** state and enhances our understanding of the introductory mechanisms driving DTP cell-enrichment upon chemotherapy.
