## Supplementary Table 4 - Regression model (Forrest Plots) for "Chemotherapy-treated breast cancer cells activate the Wnt signaling pathway to enter a diapause-DTP state"

### Sheet: Regression model - forrest plot
Column1	Entry	Estimate	95pc_CIlow	95pc_CIhigh	p-value	FDR	type
54	CASP3_apoptosis	-0.414994	-0.698327	-0.131661	0.01	0.02	CAR - High. vs. Low
163	CASP3_apoptosis	-0.495755	-0.737369	-0.254142	<0.001	<0.001	DOC - High. vs. Low
272	CASP3_apoptosis	-0.660137	-0.917528	-0.402747	<0.001	<0.001	UNT - High. vs. Low
109	DTP_sign	0.13772	0.116325	0.159114	<0.001		CAR - High. vs. Low
218	DTP_sign	0.163642	0.0259486	0.301336	0.02		DOC - High. vs. Low
327	DTP_sign	0.199038	0.0593783	0.338697	0.02		UNT - High. vs. Low
4	HALLMARK_ANGIOGENESIS	0.660964	0.198781	1.12315	0.01	0.02	CAR - High. vs. Low
113	HALLMARK_ANGIOGENESIS	1.17306	0.371668	1.97446	0.01	0.02	DOC - High. vs. Low
222	HALLMARK_ANGIOGENESIS	0.939421	0.578948	1.29989	<0.001	<0.001	UNT - High. vs. Low
12	HALLMARK_DNA_REPAIR	-0.470336	-0.711189	-0.229484	<0.001	<0.001	CAR - High. vs. Low
121	HALLMARK_DNA_REPAIR	0.04115	-0.109123	0.191423	0.59	0.61	DOC - High. vs. Low
230	HALLMARK_DNA_REPAIR	-0.510554	-0.795897	-0.225211	0.01	0.02	UNT - High. vs. Low
13	HALLMARK_E2F_TARGETS	-0.143566	-0.16287	-0.124262	<0.001	<0.001	CAR - High. vs. Low
122	HALLMARK_E2F_TARGETS	0.05106	-0.112352	0.214472	0.54	0.6	DOC - High. vs. Low
231	HALLMARK_E2F_TARGETS	-0.285797	-0.407905	-0.163689	<0.001	<0.001	UNT - High. vs. Low
14	HALLMARK_EPITHELIAL_MESENCHYMAL_TRANSITION	0.721755	0.140331	1.30318	0.02	0.03	CAR - High. vs. Low
123	HALLMARK_EPITHELIAL_MESENCHYMAL_TRANSITION	0.734177	0.236828	1.23153	0.01	0.02	DOC - High. vs. Low
232	HALLMARK_EPITHELIAL_MESENCHYMAL_TRANSITION	0.770058	0.592008	0.948107	<0.001	<0.001	UNT - High. vs. Low
18	HALLMARK_G2M_CHECKPOINT	-0.0600612	-0.211716	0.0915932	0.44	0.49	CAR - High. vs. Low
127	HALLMARK_G2M_CHECKPOINT	-0.12988	-0.158389	-0.101371	<0.001	<0.001	DOC - High. vs. Low
236	HALLMARK_G2M_CHECKPOINT	-0.442624	-0.53066	-0.354587	<0.001	<0.001	UNT - High. vs. Low
19	HALLMARK_GLYCOLYSIS	-0.0141503	-0.092514	0.0642134	0.72	0.72	CAR - High. vs. Low
128	HALLMARK_GLYCOLYSIS	0.815148	0.768505	0.861791	<0.001	<0.001	DOC - High. vs. Low
237	HALLMARK_GLYCOLYSIS	-0.126022	-0.288069	0.0360241	0.17	0.26	UNT - High. vs. Low
20	HALLMARK_HEDGEHOG_SIGNALING	0.330715	0.186219	0.47521	<0.001	<0.001	CAR - High. vs. Low
129	HALLMARK_HEDGEHOG_SIGNALING	-0.0579509	-0.227875	0.111973	0.51	0.58	DOC - High. vs. Low
238	HALLMARK_HEDGEHOG_SIGNALING	0.0454903	-0.570513	0.661494	0.89	0.89	UNT - High. vs. Low
22	HALLMARK_HYPOXIA	-0.371791	-0.697604	-0.0459775	0.03	0.04	CAR - High. vs. Low
131	HALLMARK_HYPOXIA	0.256869	0.173433	0.340304	<0.001	<0.001	DOC - High. vs. Low
240	HALLMARK_HYPOXIA	-0.197373	-0.336125	-0.0586214	0.02	0.04	UNT - High. vs. Low
24	HALLMARK_IL6_JAK_STAT3_SIGNALING	0.328645	0.286569	0.370721	<0.001	<0.001	CAR - High. vs. Low
133	HALLMARK_IL6_JAK_STAT3_SIGNALING	0.393623	0.0275931	0.759654	0.04	0.06	DOC - High. vs. Low
242	HALLMARK_IL6_JAK_STAT3_SIGNALING	0.673997	0.443994	0.903999	<0.001	<0.001	UNT - High. vs. Low
25	HALLMARK_INFLAMMATORY_RESPONSE	0.085161	-0.249701	0.420022	0.62	0.65	CAR - High. vs. Low
134	HALLMARK_INFLAMMATORY_RESPONSE	0.0589117	-0.13824	0.256063	0.56	0.61	DOC - High. vs. Low
243	HALLMARK_INFLAMMATORY_RESPONSE	0.0399807	-0.109328	0.189289	0.61	0.68	UNT - High. vs. Low
32	HALLMARK_MYC_TARGETS_V1	-0.857027	-1.237	-0.477048	<0.001	<0.001	CAR - High. vs. Low
141	HALLMARK_MYC_TARGETS_V1	-0.567623	-0.683767	-0.451478	<0.001	<0.001	DOC - High. vs. Low
250	HALLMARK_MYC_TARGETS_V1	-1.47502	-1.62377	-1.32627	<0.001	<0.001	UNT - High. vs. Low
35	HALLMARK_NOTCH_SIGNALING	1.01218	0.815708	1.20865	<0.001	<0.001	CAR - High. vs. Low
144	HALLMARK_NOTCH_SIGNALING	0.476226	0.417067	0.535386	<0.001	<0.001	DOC - High. vs. Low
253	HALLMARK_NOTCH_SIGNALING	0.557408	0.0253736	1.08944	0.07	0.12	UNT - High. vs. Low
36	HALLMARK_OXIDATIVE_PHOSPHORYLATION	-0.438162	-0.539676	-0.336649	<0.001	<0.001	CAR - High. vs. Low
145	HALLMARK_OXIDATIVE_PHOSPHORYLATION	0.400768	0.00613093	0.795405	0.05	0.07	DOC - High. vs. Low
254	HALLMARK_OXIDATIVE_PHOSPHORYLATION	-0.893714	-1.14436	-0.643067	<0.001	<0.001	UNT - High. vs. Low
44	HALLMARK_TGF_BETA_SIGNALING	0.261776	0.128197	0.395355	<0.001	<0.001	CAR - High. vs. Low
153	HALLMARK_TGF_BETA_SIGNALING	0.0751441	0.0311487	0.11914	<0.001	<0.001	DOC - High. vs. Low
262	HALLMARK_TGF_BETA_SIGNALING	-0.0745155	-0.373799	0.224768	0.64	0.7	UNT - High. vs. Low
45	HALLMARK_TNFA_SIGNALING_VIA_NFKB	-0.853719	-1.45427	-0.25317	0.01	0.02	CAR - High. vs. Low
154	HALLMARK_TNFA_SIGNALING_VIA_NFKB	-0.685471	-0.853327	-0.517616	<0.001	<0.001	DOC - High. vs. Low
263	HALLMARK_TNFA_SIGNALING_VIA_NFKB	-0.282295	-0.515696	-0.048894	0.05	0.09	UNT - High. vs. Low
49	HALLMARK_WNT_BETA_CATENIN_SIGNALING	1.01873	0.913396	1.12406	<0.001	<0.001	CAR - High. vs. Low
158	HALLMARK_WNT_BETA_CATENIN_SIGNALING	0.598899	0.331373	0.866424	<0.001	<0.001	DOC - High. vs. Low
267	HALLMARK_WNT_BETA_CATENIN_SIGNALING	0.244676	-0.309812	0.799165	0.41	0.53	UNT - High. vs. Low

### Sheet: Caspase3_Apoptosis (Signature)
GeneSymbol	Coefficient
CASP3	1
ANAPC10	1
ZNF184	1
JUP	-1
USP11	-1
ARL 2,00	-1
CHMP2B	1
ACE2	-1
PI4K2A	-1
DPF2	-1

### Sheet: diapause_DTP (Signature)
GeneSymbol	Coefficient
PDCD4	1
ACSS1	1
HEXB	1
CTSL	1
RENBP	1
DPP7	1
LY6G6E	1
AUH	1
HEXA	1
CCNG2	1
YPEL2	1
SPRY1	1
APOE	1
ALDH6A1	1
LDHA	-1
PPA1	-1
S100A6	-1
PA2G4	-1
RANBP1	-1
SMS	-1
PHGDH	-1
NAA10	-1
ID3	-1
PLAC8	-1
POLR2I	-1
NUDC	-1
TMEM258	-1
ANAPC15	-1
RAN	-1
ATP5J2	-1
CITED1	-1
MGMT	-1
PRDX2	-1
P4HB	-1
MRPL20	-1
HMGA1	-1
RUVBL2	-1
NDUFC1	-1
MRPL13	-1
HSPE1	-1
MRPS18A	-1
UQCRQ	-1
MRPL18	-1
PSMB3	-1
SEC13	-1
CAPG	-1
GATSL3	-1
TK1	-1
ZCCHC17	-1
PGAM1	-1
RPL41	-1
DAD1	-1
DUSP14	-1
EIF2B2	-1
POLR2L	-1
UCHL1	-1
UQCC2	-1
SLC25A5	-1
PHB	-1
TMEM97	-1
TOMM40L	-1
TIPIN	-1
ARPC1B	-1
PHF5A	-1
SNRPE	-1
SSSCA1	-1
PSMD13	-1
RPS27L	-1
DPH3	-1
RPS19BP1	-1
THOP1	-1
UQCR10	-1
NABP2	-1
CDC34	-1
PELO	-1
CCNE1	-1
FAM118B	-1
SAC3D1	-1
DCTPP1	-1
MDH2	-1
GFER	-1
INO80E	-1
LRRC42	-1
MRPL52	-1
HDLBP	-1
CENPM	-1
YKT6	-1
PSMB6	-1
PMF1	-1
GNG10	-1
PEBP1	-1
CYB5B	-1
EXOSC2	-1
PSMG3	-1
BYSL	-1
ELOF1	-1
ANKRD37	-1
DGCR6	-1
ASB6	-1
CCDC124	-1
RCL1	-1
MRPS11	-1
PSMD14	-1
PRADC1	-1
HILPDA	-1
PSMB4	-1
NDUFS8	-1
MRPL12	-1
TMEM109	-1
UBE2V1	-1
SEPW1	-1
EXOSC4	-1
ATOX1	-1
DRG2	-1
PSMB10	-1
ATP5G1	-1
CETN2	-1
SNRPD2	-1
TMEM39B	-1
TOMM40	-1
PDCD5	-1
EIF3B	-1
CCDC28B	-1
BRMS1	-1

### Sheet: CSC (signature)
GeneSymbol	Coefficient
GATS	1
CCDC92	1
FMNL2	1
ARID1B	1
ZFHX1B	1
SSBP2	1
ARID5B	1
LOC157381	1
KPNA3	1
ARHGAP24	1
CCND2	1
VIM	1
MYCBP2	1
GAS7	1
TRAM2	1
BASP1	1
FOXO1A	1
POLR2A	1
PER1	1
DDIT4	1
CD97	1
BIN1	1
SH2B3	1
DDB2	1
EMP3	1
NDST2	1
CHST2	1
NT5E	1
PDE4A	1
CPS1	1
PTGS1	1
GGCX	1
IRF5	1
ZBTB16	1
MAP4K4	1
CHST7	1
KLF12	1
NFRKB	1
PSD	1
FKSG49	1
NIFUN	1
FYN	1
BIN1	1
ZMYM2	1
ZMYM2	1
CACNA1G	1
SLC25A16	1
FLII	1
EIF1	1
N-PAC	1
PHF15	1
NUP188	1
ABR	1
CNR1	1
LOC283824	1
BIN1	1
FSTL4	1
DNM1	1
APOBEC3G	1
ATP2B1	1
PTGS1	1
SMPD1	1
SLC11A1	1
FXYD5	1
CCDC92	1
C14orf139	1
SH3BGRL3	1
LUZP1	1
ZNF335	1
MAP4K4	1
SH3KBP1	1
MST150	1
PRO1073	1
FXYD5	1
LOC388397	1
FKBP5	1
FKBP5	1
HIPK2	1
KLF13	1
ANTXR2	1
IFNAR1	1
LIX1L	1
CHST11	1
AKAP2	1
DTX1	1
ST3GAL2	1
ADAMTS7	1
TNRC6B	1
CYGB	1
SDHAL1	1
LOC572558	1
TRIO	1
FRAS1	1
PRO1073	1
KIAA1632	1
KIAA1632	1
POLS	1
EBF	1
MAML2	1
FOXO1A	1
PTPRA	1
PLEKHG2	1
DYM	1
SOX6	1
ARHGEF2	1
TRIO	1
ZCCHC6	1
PPP3CA	1
FAM70B	1
PTGS1	1
MAP4K4	1
TMED5	1
FLJ43663	1
HPS1	1
MEF2A	1
ST3GAL5	1
SMYD3	1
KLF7	1
ARID1B	1
TRIO	1
LOC200230	1
RERE	1
QKI	1
BICD1	1
MAML2	1
CTNNB1	1
POU2F2	1
EIF4ENIF1	1
FYN	1
BTG1	1
TCHP	1
FLJ90709	1
PCTK2	1
MAML2	1
PDE4DIP	1
ZBTB16	1
EBF	1
KIAA0194	1
HOM-TES-103	1
STC2	-1
MTX2	-1
PTTG1	-1
KIAA0103	-1
EVA1	-1
PLCB4	-1
ARHGAP29	-1
PAWR	-1
ULK2	-1
MB	-1
TOM1L1	-1
PIN4	-1
EPHB3	-1
NEK2	-1
SHB	-1
FOXA1	-1
KCNK1	-1
DSC2	-1
MLF1	-1
RASSF7	-1
CENPA	-1
TRAPPC6A	-1
DEFA1	-1
SLC22A5	-1
PLS1	-1
TMSL8	-1
INPP4B	-1
CCL14	-1
GCNT1	-1
CDS1	-1
ARHGAP8	-1
GRB14	-1
PRLR	-1
FRK	-1
CRISP3	-1
CENPF	-1
NVL	-1
CYB561	-1
ZNF93	-1
EPPK1	-1
FGFR2	-1
CYB561	-1
AGR2	-1
KIF1B	-1
TM4SF1	-1
GATA3	-1
GATA3	-1
GATA3	-1
GPR37	-1
NKX3-1	-1
IDH2	-1
PARD3	-1
RPL39L	-1
IRX5	-1
MYO6	-1
CTBP2	-1
SPINT2	-1
CTBP2	-1
SMAD1	-1
CASK	-1
OVOL2	-1
B3GALNT1	-1
C16orf34	-1
PBX1	-1
DKFZP686A01247	-1
NEDD4L	-1
C14orf147	-1
CAP2	-1
CAP2	-1
WWP1	-1
PPM1H	-1
STX6	-1
STX6	-1
COBL	-1
WWC1	-1
TSPYL5	-1
LOC400506	-1
TMEM30B	-1
SHANK2	-1
GTF2H5	-1
EXOD1	-1
KIAA0895	-1
KIAA1107	-1
PIN4	-1
SPDEF	-1
TLR4	-1
EXPH5	-1
PLCH1	-1
TNRC9	-1
FNBP1L	-1
TNRC9	-1
PPFIA3	-1
C7orf24	-1
TNRC9	-1
PDLIM5	-1
LOC441453	-1
BZW2	-1
KCTD3	-1
MRPL13	-1
C10orf57	-1
RAB25	-1
P15RS	-1
LGR4	-1
KIAA1815	-1
KIF4A	-1
ROGDI	-1
TRPS1	-1
C8orf4	-1
FLJ20366	-1
TSPAN15	-1
MGC4172	-1
VAV3	-1
LRRC1	-1
MYO5C	-1
DCC1	-1
C21orf45	-1
RBM35A	-1
SLC39A4	-1
IFT81	-1
GRHL2	-1
C3orf52	-1
THAP10	-1
MNS1	-1
VASH2	-1
MTL5	-1
ZNF750	-1
TMEM16B	-1
EPB41L4B	-1
TMPRSS3	-1
SPDEF	-1
EPN3	-1
MGC2780	-1
PPP1R9A	-1
CISH	-1
ENSA	-1
GINS2	-1
F11R	-1
EVI1	-1
MCM4	-1
OAZ3	-1
HN1	-1
ENAH	-1
ANLN	-1
BSPRY	-1
EDN1	-1
C14orf65	-1
IL20RA	-1
GRHL1	-1
F11R	-1
C9orf58	-1
TATDN1	-1
CGN	-1
CGN	-1
NTN4	-1
PKIB	-1
INADL	-1
TMPRSS3	-1
F11R	-1
TRPS1	-1
MAL2	-1
WDR34	-1
WDR40A	-1
NFIA	-1
LRP11	-1
PGM2	-1
MAGI1	-1
SHROOM3	-1
SH3RF1	-1
DKFZP779L1068	-1
SORBS2	-1
RBM35A	-1
FAM84B	-1
NPNT	-1
C17orf28	-1
CDS1	-1
ERBB3	-1
PAWR	-1
KIAA1324	-1
CCDC34	-1
TCEA3	-1
CREB3L4	-1
CBX2	-1
F11R	-1
MAP3K13	-1
CDCA2	-1
LOC92689	-1
LOC284106	-1
LOC642587	-1
MAGI3	-1
CHMP4C	-1
FLJ13137	-1
GSTO2	-1
RHPN2	-1
SGEF	-1
TSPAN2	-1
C12orf30	-1
BAIAP2L1	-1
BAIAP2L1	-1
PPAPDC2	-1
CNKSR3	-1
LNX2	-1
PRLR	-1
SMAD1	-1
LOC124220	-1
BCMP11	-1
ELAVL2	-1
KIF9	-1
PPP1R9A	-1
ENSA	-1
ENSA	-1
AGR2	-1
ZNF77	-1
NFATC3	-1
EPB41L5	-1
LOC440335	-1
IRX3	-1
HSZFP36	-1
VEPH1	-1
TM4SF18	-1
MLLT4	-1
TSPAN12	-1
FRMD3	-1
SERTAD4	-1
GCNT2	-1
DKFZP686P18101	-1
PKIB	-1
PAX9	-1
KIF9	-1
KIAA1217	-1
C6orf168	-1
C20orf23	-1
BPNT1	-1
EPPK1	-1
FBXO3	-1
FANK1	-1
CAPN13	-1
MTAC2D1	-1
MARVELD2	-1
KRTCAP3	-1
PARD6B	-1
C19orf46	-1
MARVELD2	-1
GPATC2	-1
C1orf172	-1
DEGS2	-1
POLA2	-1
USP43	-1
RDHE2	-1
SLC16A14	-1
PRRG4	-1
MARVELD3	-1
LOC653108	-1
PBX1	-1
TULP4	-1
IPP	-1
SYDE2	-1
GPR137C	-1
LOC152485	-1
MTAC2D1	-1
JAG2	-1
TJP3	-1
SEMA3F	-1
ARHGAP8	-1
BCAM	-1
