## Supplementary Table 5 - Wilcox Plots for "Chemotherapy-treated breast cancer cells activate the Wnt signaling pathway to enter a diapause-DTP state"

### Sheet: Wilcox plots
Column1 - Sample Name	CASP3_apoptosis	HALLMARK_ANGIOGENESIS	HALLMARK_EPITHELIAL_MESENCHYMAL_TRANSITION	HALLMARK_MYC_TARGETS_V1	HALLMARK_NOTCH_SIGNALING	HALLMARK_TGF_BETA_SIGNALING	HALLMARK_TNFA_SIGNALING_VIA_NFKB	HALLMARK_WNT_BETA_CATENIN_SIGNALING
CARBN1	-0.671981	0.0565167	-0.0977955	-0.146755	-0.207901	-0.231764	-0.0571831	-0.412149
CARBN2	-0.649198	-0.0317636	-0.168537	-0.211822	-0.32573	-0.24298	-0.251519	-0.40254
CARBN3	-0.641489	-0.0335932	-0.0192761	0.100776	-0.215164	-0.133418	-0.343034	-0.406001
CARBN4	-0.676922	-0.389684	-0.10603	0.16421	-0.309916	-0.164265	0.33911	-0.313996
CARBN5	-0.674398	-0.177126	-0.136608	-0.0964372	-0.253822	-0.234829	0.269693	-0.120174
CARBN6	-0.672253	-0.246497	-0.075459	0.138017	-0.4004	-0.176307	0.285386	-0.258065
CARBN7	-0.675092	-0.0315855	0.017363	0.291108	-0.111638	0.00201373	0.358756	-0.291951
CARBN8	-0.662236	-0.367562	-0.145558	-0.0198645	-0.455354	-0.105481	0.331727	-0.418151
CARBP1	-0.669876	0.145894	-0.203249	-0.388848	-0.204356	0.00111217	-0.441597	-0.268314
CARBP2	-0.68764	0.164308	-0.0854161	-0.420575	0.11594	-0.0547533	-0.369475	-0.0172925
CARBP3	-0.680776	0.075834	0.00935527	-0.6256	0.129615	-0.0813742	0.313196	0.09923
CARBP4	-0.663764	0.157565	0.065211	-0.337243	-0.248336	0.0370937	-0.174419	-0.0616749
CARBP5	-0.689552	0.0105064	0.110247	-0.530776	0.129737	-0.0658698	-0.100411	0.106989
CARBP6	-0.694255	0.147242	0.177627	-0.536649	0.154928	-0.171031	-0.0672834	0.334122
CARBP7	-0.700334	0.194917	0.208693	-0.240549	0.374696	-0.0245304	0.217016	0.33956
CARBP8	-0.691338	0.017539	0.145386	-0.458785	-0.158306	-0.300085	-0.133515	-0.0714837
DOCN1	-0.680035	-0.0118355	0.0619458	-0.378262	-0.282702	-0.263083	0.278841	-0.265053
DOCN2	-0.653731	0.015021	0.130955	-0.320505	0.0207597	-0.121632	0.32376	-0.173223
DOCN3	-0.663115	-0.155733	0.0927417	-0.310808	0.0163857	-0.0162079	0.351166	-0.141193
DOCN4	-0.676188	-0.255645	0.0423402	0.286875	-0.28797	-0.323547	0.331938	-0.185627
DOCN5	-0.684956	-0.102684	-0.0226491	0.174449	-0.283325	-0.346968	0.432184	-0.0797811
DOCN6	-0.68627	-0.0322363	-0.0296333	-0.0580973	-0.23865	-0.41755	0.37667	-0.189946
DOCP1	-0.679028	0.427558	0.309937	-0.663628	-0.0070102	-0.0806029	-0.0225258	0.0851277
DOCP2	-0.701458	0.275834	0.289119	-0.474878	0.185242	-0.295711	-0.0357915	0.229485
DOCP3	-0.699057	0.420043	0.318123	-0.68991	0.249477	0.00809303	-0.0299889	0.115903
DOCP4	-0.711615	0.0142545	0.116646	0.0962692	-0.0842423	-0.330195	0.190978	-0.0366189
DOCP5	-0.733464	-0.0202665	0.00949533	-0.0759176	-0.107561	-0.39888	0.0786177	0.109222
DOCP6	-0.712644	-0.0438986	0.0174398	-0.206705	-0.0673567	-0.298589	0.116413	0.00563587
DTOPCN1	-0.673837	-0.403419	-0.339142	0.482117	-0.0423548	0.21384	-0.234935	0.11444
DTOPCN2	-0.673574	-0.350674	-0.36204	0.512522	5.55342e-05	0.143697	-0.162033	0.267252
DTOPCN3	-0.675218	-0.315467	-0.36112	0.44283	-0.00133203	0.316909	-0.171	0.160624
DTOPCN4	-0.685033	-0.436932	-0.266081	0.364251	0.0836594	0.351513	-0.0929724	0.14337
DTOPCN5	-0.673896	-0.215643	-0.376726	0.515346	-0.0025564	0.339508	-0.207419	0.0993757
DTOPCN6	-0.662593	-0.387479	-0.338567	0.509423	-0.345144	0.285127	-0.280521	-0.213993
DTOPCP1	-0.703642	0.271893	-0.0716053	-0.325748	0.230006	0.224403	-0.330751	0.30285
DTOPCP2	-0.712969	0.0553859	-0.127791	-0.406774	0.122542	0.256474	-0.365123	0.248473
DTOPCP3	-0.704254	0.0491689	-0.06904	-0.435312	0.255588	0.21793	-0.387808	0.246519
DTOPCP4	-0.715431	0.19431	-0.0584905	-0.424071	0.328946	0.344735	-0.279279	0.440969
